# Cytosolic aggregation of mitochondrial proteins disrupts cellular homeostasis by stimulating the aggregation of other proteins

**DOI:** 10.1101/2021.05.02.442342

**Authors:** Urszula Nowicka, Piotr Chroscicki, Karen Stroobants, Maria Sladowska, Michal Turek, Barbara Uszczynska-Ratajczak, Rishika Kundra, Tomasz Goral, Michele Perni, Christopher M. Dobson, Michele Vendruscolo, Agnieszka Chacinska

## Abstract

Mitochondria are organelles with their own genomes, but they rely on the import of nuclear-encoded proteins that are translated by cytosolic ribosomes. Therefore, it is important to understand whether failures in the mitochondrial uptake of these nuclear-encoded proteins can cause proteotoxic stress and identify response mechanisms that may counteract it. Here, we report that upon impairments in mitochondrial protein import, high-risk precursor and immature forms of mitochondrial proteins form aberrant deposits in the cytosol. These deposits then cause further cytosolic accumulation and consequently aggregation of other mitochondrial proteins and disease-related proteins, including α-synuclein and amyloid β. This aggregation triggers a cytosolic protein homeostasis imbalance that is accompanied by specific molecular chaperone responses at both the transcriptomic and protein levels. Altogether, our results provide evidence that mitochondrial dysfunction, specifically protein import defects, contributes to impairments in protein homeostasis, thus revealing a possible molecular mechanism by which mitochondria are involved in neurodegenerative diseases.
