## Supplementary file 2 for "Cytosolic aggregation of mitochondrial proteins disrupts cellular homeostasis by stimulating the aggregation of other proteins"

### Sheet: Arkusz1
	Supplementary file 1. Nucleotides used to clone protein coding sequences and CUP1 promoter into pESC-URA plasmids
	Primer	Nucleotide sequence
	ATP2 F	GATCGCGGCCGCGAATGGTTTTGCCAAGACTA
	ATP2 R	GTTGACTAGTGCGTTGGCTTCAGCGGCTAACTT
	ATP20 F	GTACGAATTCTCATCATGCTAAGCAGGATCC
	ATP20 R	ATGCGCGGCCGCGTGATGTTTATATCCCACTA
	COR1 F	GCATGCGGCCGCATGCTAAGAACAGTAACTTC
	COR1 R	GATCATCGATAACCATCTCATCATGGACAT
	COX8 F	GATCGAATTCCCATTACGCAATGTTGTGCCAA
	COX8 R	GATCGCGGCCGCAGCACCTGACTTTTTCAATT
	MAS1 F	GTACGAATTCGTGATAGGTGATCATACAATGT
	MAS1 R	GTACGCGGCCGCTTGGTTCAGTTTTTCTTCGA
	QCR6 F	GCTAGAATTCAAGAAATAGAAAATGGGCATGT
	QCR6 R	GTACGCGGCCGCCTTTAATTTGTCAAATAATC
	QCR8 F	GTACGAATTCTAATGGGTCCTCCAAGCGGTAA
	QCR8 R	GTACGCGGCCGCAACATTAACTCTTTCCAGCT
	pRIP1	from pMS124 (Collection No. 149)
	iRIP1	from pMS125 (Collection No. 150)
	mRIP1	from pMS129 (Collection No. 163)
	CUP1 F	CGGGAAGCTTCCTTTATTTCAGGCTGATATCT
	CUP1 R	CGCGGAATTCCTATTTCGATGACTTCTATATG
	CUP1 R2	CAGCGGCCGCCTATTTCGATGACTTCTATATG
