## Supplementary file 3 for "Cytosolic aggregation of mitochondrial proteins disrupts cellular homeostasis by stimulating the aggregation of other proteins"

### Sheet: Arkusz1
	Supplementary file 2. List of plasmid used in this study
	Plasmid name	Internal collection no.	Description	Backbone	Reference
	pPCh26 (492p)	492p	FLAG peptide under copper-inducible promoter	pESC-URA	This study
	pPCh17 (481p)	481p	Cox8 (YLR395C) with FLAG-tag under copper-inducible promoter	pESC-URA	This study
	pPCh18 (482p)	482p	Atp2 (YJR121W) with FLAG-tag under copper-inducible promoter	pESC-URA	This study
	pPCh19 (484p)	484p	Cor1 (YBL045C) with FLAG-tag under copper-inducible promoter	pESC-URA	This study
	pPCh20 (485p)	485p	Mas1 (YLR163C) with FLAG-tag under copper-inducible promoter	pESC-URA	This study
	pPCh21 (486p)	486p	Qcr6 (YFR033C) with FLAG-tag under copper-inducible promoter	pESC-URA	This study
	pPCh22 (487p)	487p	Qcr8 (YJL166W) with FLAG-tag under copper-inducible promoter	pESC-URA	This study
	pPCh23 (488p)	488p	pRip1 (YEL024W) with FLAG-tag under copper-inducible promoter	pESC-URA	This study
	pPCh24 (489p)	489p	iRip1 (YEL024W), construct corresponding to 23-215 amino acid sequence of pRip1 with FLAG-tag under copper-inducible promoter	pESC-URA	This study
	pPCh29 (490p)	490p	mRip1 (YEL024W), construct corresponding to 31-215 amino acid sequence of pRip1 with FLAG-tag under copper-inducible promoter	pESC-URA	This study
	pPCh30 (483p)	483p	Atp20 (YPR020W) with FLAG-tag under copper-inducible promoter	pESC-URA	This study
	pPB36.1 (471p)	471p	Cox12 (YLR038C) with FLAG-tag under copper-inducible promoter	pESC-URA	Kowalski et al., BMC Biol 2018
	pUN1 (716p)	716p	Hsp104 wild type, full lenght under endogenous promoter	pFL46L	Chacinska et al., Mol Cell Biol. 2000
	L4440	N/A	control for RNAi in C. elegans		AddGene #1654
	dnj-21 RNAi	435p	A recombinant DNA generated in our laboratory	L4440	This study
	α-Syn WT-GFP	N/A	Gift from Dr. Tiago Outeiro (Göttingen), Gal promoter	p426	Outeiro & Lindquist, 2003
	α-Syn A53T-GFP	N/A	Gift from Dr. Tiago Outeiro (Göttingen), Gal promoter	p426	Outeiro & Lindquist, 2003
